# Synthetic Phase Variation for Engineered Microbial Consortia

**DOI:** 10.1101/2025.08.25.672192

**Authors:** Matthieu F. Kratz, Richard M. Murray, Michael B. Elowitz

## Abstract

Some biochemical functions can be performed more efficiently when split into different tasks, each performed by distinct strains within a microbial consortium. Due to the distinct growth dynamics of each strain, uncontrolled consortia have unstable composition dynamics, leading to the rapid loss of the community level function. Several approaches have been developed to stabilize consortia, with most relying on communicated-mediated growth and death feedback. These approaches require accurate communication between strains to maintain control, something which is not guaranteed under non-well-mixed conditions. As such, these methods are of limited utility in consortia applications with poorly mixed environments e.g. industrial scale bioreactors or soil. Here, inspired by microbial phase variation dynamics, we introduce an alternative, communication-free approach in which a set of genetically identical cells switch stochastically between distinct phenotypes. In this scheme, the population composition is dynamically stable and determined by the rates of transitions between states. Mathematical modeling indicates that this approach can stabilize consortia. Experimentally, we used reversible DNA inversions catalyzed by serine recombinases to implement a dynamic consortium. We then characterized the dynamic properties of the consortium at the single cell and bulk levels, and demonstrated control in 2- and 3-state consortia. These results provide a composition control approach that does not rely on cell to cell communication, providing a foundation for deployment of engineered consortia in complex, and sometimes non-mixed, environments such as industrial scale bioreactors or the human gut.
