## Supplementary material for "Synthetic Phase Variation for Engineered Microbial Consortia": List of strains, plasmids and constructs

### Sheet: Key
All items are labeled as xMFK_NNN, where NNN is an integer index and x indicates whether the item is a strain, plasmid, or insert.
All inserts bar iMFK_004 are integrated into the E. coli genome via the pOSIP Clonetegration system [1]. iMFK_004 was integrated into the MotA loci using a Lambda Red system provided by the Kaihang Wang Lab at Caltech
Syntax for genomic insertions within strains are XY[insert], where X is the antibiotic resistance cassette ("K"=kanamycin, "T"=tetracycline) and Y is the insertion site, following the syntax from [1].
The MG1655 Marionette strain is from [2].
[1] St-Pierre F, Cui L, Priest DG, Endy D, Dodd IB, Shearwin KE. One-step cloning and chromosomal integration of DNA. ACS synthetic biology. 2013 Sep 20;2(9):537-41.
[2] Meyer AJ, Segall-Shapiro TH, Glassey E, Zhang J, Voigt CA. Escherichia coli “Marionette” strains with 12 highly optimized small-molecule sensors. Nature chemical biology. 2019 Feb;15(2):196-204.

### Sheet: Strain List
Strain Name	Parent Strain	Plasmids	Genomic Insertions	Total antibiotic resistances	Description
sMFK_001	MG1655 Marionette		MOTA[iMFK_004]	hygromycin	Mother Machine ready strain background
sMFK_002	sMFK_001	pMFK_001	MOTA[iMFK_004],KL[iMFK_001]	hygromycin, kanamycin, chloramphenicol	Mother Machine ready 2D strain, Fig 3-4, S2-S5,S7-S11
sMFK_003	sMFK_001	pMFK_002	MOTA[iMFK_004],KL[iMFK_002]	hygromycin, kanamycin, chloramphenicol	Mother Machine ready 3D strain, Fig 6B
sMFK_004	sMFK_001		MOTA[iMFK_004],KL[iMFK_002], CT[iMFK_003]	hygromycin, kanamycin, chloramphenicol	Burden optimized 3D strain, Fig 6 D-E, S13-24,S26
sMFK_005	MG1655 Marionette		KH[MFK_005]	kanamycin	YFP expressing strain, Fig S6,S25
sMFK_006	MG1655 Marionette		KH[MFK_006]	kanamycin	mTurq expressing strain, Fig S6,S25
sMFK_007	MG1655 Marionette		KL[MFK_007]	kanamycin	mScarlet expressing strain, Fig S25

### Sheet: Plasmid List
Plasmid Name	Description	origin of replication	antibiotic resistance	Notes
pMFK_001	2-state bxb1, bxb1 RDF inducible cassettes	p15a	chloramphenicol
pMFK_002	3-state bxb1, bxb1 RDF, TP901 and TP901 RDF inducible cassettes	p15a	chloramphenicol

### Sheet: Insert List
Insert name	Description
iMFK_001	2-state switching construct (YFP and mTurq)
iMFK_002	3-state switching construct (YFP, mTurq and mScarlet)
iMFK_003	3-state bxb1, bxb1 RDF, TP901 and TP901 RDF inducible cassettes
iMFK_004	Hygromycin resistance cassette inserted into MotA gene for mother machine experiments
iMFK_005	YFP only expressing construct
iMKF_006	mTurq only expressing construct
IMFK_007	mScarlet only expressing construct
